# BCL6 is a context-dependent mediator of the glioblastoma response to irradiation therapy

**DOI:** 10.1101/2023.05.29.542686

**Authors:** Anna K.W. Tribe, Lifeng Peng, Paul H. Teesdale-Spittle, Melanie J. McConnell

**Author notes:** Present address: AstraZeneca, Cancer Research UK Cambridge Institute, University of Cambridge Li Ka Shing Centre, Robinson Way, Cambridge, CB2 0RE, UK. corresponding author: Email addresses. **Funding sources** This work was funded by The Cancer Society of New Zealand (Te Kāhui Matepukupuku o Aoteraroa) and Research for Life (Wellington Medical Research Foundation) (2022/338). These funding sources were not involved in the study design, collection or analysis of data, or in the writing of this report.

## Abstract

Glioblastoma is a rapidly fatal brain cancer with no cure. The resistance of glioblastoma tumours to available therapies means that more effective treatments are desperately needed. Previous research showed that the transcriptional repressor protein BCL6 is upregulated by chemo– and radiotherapy in glioblastoma and that inhibition of BCL6 enhances the effectiveness of these therapies. Therefore, BCL6 is a promising target to improve the efficacy of available treatments for glioblastoma. BCL6 is known as a transcriptional repressor in germinal centre B cells and is an oncogene in lymphoma, as well as in other cancers. However, previous research indicated that BCL6 induced by chemotherapy or irradiation in glioblastoma may not act as a transcriptional repressor. This study aimed to clarify the role of BCL6 in the response of glioblastoma to irradiation. The effect of BCL6 inhibition on the whole proteome response of glioblastoma cells to fractionated and acute irradiation treatment was investigated. Acute irradiation appeared to cause BCL6 to switch from a repressor of the DNA damage response to a promoter of stress response signalling. Rapid immunoprecipitation mass spectrometry of endogenous proteins enabled identification of proteins associated with BCL6 in untreated and irradiated glioblastoma cells. BCL6 associated with transcriptional coregulators in untreated glioblastoma and its association with the corepressor NCOR2 was validated using proximity ligation assays. However, the association of BCL6 with transcriptional regulatory proteins was lost in response to acute irradiation. This was accompanied by the irradiation-induced association of BCL6 with synaptic and plasma membrane proteins. Overall, these results reveal that the activity of BCL6 in glioblastoma therapy responses is context-dependent and may be mediated by the intensity of cellular stress.
