## Supplementary data 2 for "BCL6 is a context-dependent mediator of the glioblastoma response to irradiation therapy"

### Sheet: Up IR-Fr vs DMSO all proteins
source	term_name	term_id	adjusted_p_value	negative_log10_of_adjusted_p_value	term_size	query_size	intersection_size	effective_domain_size	intersections
GO:CC	integral component of organelle membrane	GO:0031301	0.00477541	2.32099	389	153	13	18964	P12235,Q15629,Q15035,Q9BUN8,Q86TM6,Q9Y2R0,O95183,Q12983,Q03519,Q53H12,Q9NZ01,O75844,Q99442
GO:CC	Hrd1p ubiquitin ligase ERAD-L complex	GO:0000839	0.0079983	2.097	8	153	3	18964	Q9BUN8,Q86TM6,Q9UBV2
GO:CC	Derlin-1 retrotranslocation complex	GO:0036513	0.0079983	2.097	8	153	3	18964	Q9BUN8,Q86TM6,Q9UBV2
GO:CC	ribosome	GO:0005840	0.00941943	2.02598	247	153	10	18964	Q15637,Q9NP92,O75394,Q7Z478,Q8TCS8,Q4U2R6,P69905,Q9UHA3,P62841,P19525
GO:CC	intrinsic component of organelle membrane	GO:0031300	0.0103495	1.98508	419	153	13	18964	P12235,Q15629,Q15035,Q9BUN8,Q86TM6,Q9Y2R0,O95183,Q12983,Q03519,Q53H12,Q9NZ01,O75844,Q99442
GO:CC	integral component of endoplasmic reticulum membrane	GO:0030176	0.0141381	1.84961	161	153	8	18964	Q15629,Q15035,Q9BUN8,Q86TM6,Q03519,Q9NZ01,O75844,Q99442
GO:CC	Hrd1p ubiquitin ligase complex	GO:0000836	0.0169368	1.77117	10	153	3	18964	Q9BUN8,Q86TM6,Q9UBV2
GO:CC	intrinsic component of endoplasmic reticulum membrane	GO:0031227	0.0199085	1.70096	169	153	8	18964	Q15629,Q15035,Q9BUN8,Q86TM6,Q03519,Q9NZ01,O75844,Q99442
GO:CC	ER ubiquitin ligase complex	GO:0000835	0.0231503	1.63544	11	153	3	18964	Q9BUN8,Q86TM6,Q9UBV2
KEGG	Protein processing in endoplasmic reticulum	KEGG:04141	0.0152945	1.81547	170	75	8	8000	Q15629,Q9UGP8,Q9BUN8,Q86TM6,Q9UBV2,P54252,Q99442,P19525
HPA	spleen; cells in white pulp[High]	HPA:0530723	0.000539511	3.268	833	119	25	10877	Q15637,P51608,P13796,Q15035,Q6P3X3,Q9H1E5,O43561,A1L0T0,Q13043,Q12824,Q9Y2R0,Q02127,Q14149,Q03519,Q53H12,P16403,P09234,O75323,O75717,Q9UII2,P62841,Q8WVY7,P42167,Q6T310,P68431
HPA	spleen; cells in red pulp[High]	HPA:0530713	0.0294569	1.53081	805	119	21	10877	Q15637,P51608,P13796,Q93008,Q9H1E5,Q6PJG2,O43561,A1L0T0,Q12824,Q02127,Q14149,Q03519,P16403,P69905,P09234,O75323,Q9UII2,Q8WVY7,P42167,Q6T310,P68431
HPA	appendix; lymphoid tissue[High]	HPA:0030073	0.0496123	1.30441	836	119	21	10877	Q15637,P51608,P13796,Q9NP92,Q6P3X3,Q6PJG2,Q8TCS8,O43561,A1L0T0,Q13043,Q12824,Q03519,P16403,Q9P2I0,P09234,O75717,Q9UII2,O95239,P42167,Q8IZ69,P68431
CORUM	VCP-VIMP-DERL1-DERL2-HRD1-SEL1L complex	CORUM:4999	0.0151374	1.81995	6	59	3	3627	Q9BUN8,Q86TM6,Q9UBV2

### Sheet: Up IR-Fr vs DMSO BCL6-dependent
source	term_name	term_id	adjusted_p_value	negative_log10_of_adjusted_p_value	term_size	query_size	intersection_size	effective_domain_size	intersections
GO:BP	mitotic spindle midzone assembly	GO:0051256	0.0140749	1.85155	8	97	3	18123	O43663,Q02241,O95239
GO:BP	mitotic spindle elongation	GO:0000022	0.0210304	1.67715	9	97	3	18123	O43663,Q02241,O95239
GO:BP	spindle elongation	GO:0051231	0.0210304	1.67715	9	97	3	18123	O43663,Q02241,O95239
HPA	spleen; cells in white pulp[High]	HPA:0530723	0.0253825	1.59547	833	75	16	10877	Q15637,P13796,Q15035,O43561,A1L0T0,Q12824,Q9Y2R0,Q02127,Q14149,Q53H12,P16403,O75323,O75717,Q8WVY7,P42167,P68431

### Sheet: Down IR-Fr vs DMSO all proteins
source	term_name	term_id	adjusted_p_value	negative_log10_of_adjusted_p_value	term_size	query_size	intersection_size	effective_domain_size	intersections
GO:MF	single-stranded DNA binding	GO:0003697	6.21402e-05	4.20663	121	313	13	18679	Q96AE4,P62633,P54725,P29558,Q00613,Q92541,Q9BQ15,P20585,P54132,Q96B01,P54727,P15531,Q8NFH5
GO:MF	protein N-terminus binding	GO:0047485	0.00946291	2.02398	112	313	10	18679	Q9BZK7,Q96KP1,Q8WVM8,P41134,Q96ES7,O60934,Q15067,P0DP23,Q9NX55,Q02750
GO:BP	negative regulation of DNA-dependent DNA replication	GO:2000104	0.0155425	1.80848	17	299	5	18123	Q9UNS1,Q9BVW5,O95352,P20585,P54132
GO:BP	cell division	GO:0051301	0.0156182	1.80637	630	299	27	18123	O75410,P41208,Q99618,P18858,Q9UNS1,Q8NBT2,Q96IK1,Q9NXR1,Q16513,Q9BY43,Q9GZV5,Q8IX90,Q8WWK9,Q96BT3,P48729,Q9BVW5,O75794,Q9BS18,Q86Y91,P54132,P61024,Q13526,O43768,Q8TAP9,P08134,P0DP23,P63172
GO:BP	replication fork arrest	GO:0043111	0.043921	1.35733	4	299	3	18123	Q9UNS1,Q9BVW5,P20585
GO:CC	microtubule organizing center	GO:0005815	0.00053713	3.26992	815	311	33	18964	O75410,P54725,P41208,Q8IUD2,P53384,O14530,Q00613,Q96IK1,Q92597,Q9NXR1,P16219,Q9Y5B8,Q16513,P41134,Q9H5N1,Q6P2H3,Q8IX90,Q8WWK9,P48729,Q6IN85,Q9NQC8,Q6NZ67,P18848,Q66GS9,Q5VU43,Q9Y3P9,Q9NP97,Q13526,Q8TAP9,P0DP23,P15531,Q96IF1,Q02750
GO:CC	centrosome	GO:0005813	0.00132388	2.87815	620	311	27	18964	P54725,P41208,Q8IUD2,O14530,Q00613,Q96IK1,Q92597,Q9NXR1,P16219,Q9Y5B8,Q16513,P41134,Q9H5N1,Q6P2H3,Q8IX90,Q8WWK9,P48729,Q9NQC8,Q6NZ67,P18848,Q66GS9,Q5VU43,Q9Y3P9,Q9NP97,Q8TAP9,P0DP23,P15531
GO:CC	P-body	GO:0000932	0.00682842	2.16568	93	311	9	18964	Q5T6F2,Q9UPQ9,Q8NDV7,A0A0U1RRE5,Q9NPI6,Q93062,Q14671,Q9Y4Z0,Q96IF1
REAC	Membrane Trafficking	REAC:R-HSA-199991	0.016412	1.78484	625	199	27	10622	Q9H0B6,Q9NP61,Q9BZE9,O95295,P40616,Q9UPN7,Q8TBA6,Q9Y6I3,Q9BXI6,Q96KP1,Q9UIL1,Q9UJY5,Q8TC07,Q9BY43,Q8WVM8,P53365,Q9UIQ6,O14662,Q14789,Q86Y91,Q9Y3P9,O43896,Q14671,P0DP23,Q8NI22,Q5JRA6,Q96B97
TF	Factor: NRF-1; motif: CNCTGCGCATGCGC; match class: 1	TF:M04694_1	0.0245894	1.60925	466	323	22	19917	O14907,O14530,Q9H1K1,Q8N9T8,Q9BQ70,Q9H845,Q6P6C2,Q8TB72,Q9NVM6,Q9NX08,Q9H2J4,Q9UJ68,Q8IX90,P07711,Q7Z3T8,Q8TDH9,Q9H9B1,Q6P161,Q9Y3P9,Q9BRT2,Q9NP97,P63172
MIRNA	hsa-miR-152-3p	MIRNA:hsa-miR-152-3p	0.000401504	3.39631	157	294	15	14823	ENSG00000204525,Q01804,O95295,P0DI83,P35568,Q9UPN7,Q9UPQ9,Q8NDV7,Q96B23,Q92597,Q9H0Z9,Q9UIQ6,O14662,Q8NI22,Q86SX6
MIRNA	hsa-miR-484	MIRNA:hsa-miR-484	0.0119889	1.92122	891	294	37	14823	ENSG00000204525,Q9H0B6,Q9NRR5,Q9BQS8,Q9UHY7,Q9UNS1,Q15434,Q9UPQ9,Q4V328,Q8NDV7,Q8WUA7,Q9Y676,P16219,Q6P6C2,Q8TC07,Q9H000,Q9NZL4,Q9UL15,Q9BQB6,Q96DH6,Q5TGY3,Q8IZ21,Q6NZ67,Q9BVW5,Q7Z3B4,Q9BQ15,Q9UNQ2,Q9H9B1,Q6PCD5,P00813,O43896,P62318,Q13526,P05387,P56181,P18859,Q8WTS6
MIRNA	hsa-miR-148a-3p	MIRNA:hsa-miR-148a-3p	0.0164358	1.78421	212	294	15	14823	ENSG00000204525,Q01804,O95295,P0DI83,P35568,Q9UPN7,Q9UPQ9,Q8NDV7,Q92597,Q9H0Z9,Q9UIQ6,O14662,Q96PU8,Q8NI22,Q86SX6
MIRNA	hsa-miR-6733-3p	MIRNA:hsa-miR-6733-3p	0.0384063	1.4156	67	294	8	14823	Q8N0Y7,ENSG00000204525,Q93052,P28290,Q8IXQ3,P04062,Q9UL63,Q9Y3D9
HPA	testis; cells in seminiferous ducts[High]	HPA:0570743	0.0306655	1.51335	827	250	36	10877	O75410,Q9H0B6,ENSG00000112297,P54725,Q99622,O43504,P18858,P40616,Q96BR5,Q4V328,Q9H1K1,P41226,Q92597,Q14653,Q92541,Q99081,Q6P6C2,Q9NRY5,P49840,Q9GZV5,Q96CB8,Q8IWZ8,Q15170,Q6IN85,Q92581,Q12872,P61024,Q9H0L4,Q9NP97,Q8N6N3,P55789,Q8WW33,Q96S44,Q9H3Q1,Q86SX6,Q96CW6
HP	Decreased activity of mitochondrial complex I	HP:0011923	0.00564179	2.24858	50	87	8	4511	P28331,Q8N183,Q99757,Q9H1K1,Q9UBX3,Q9H845,A1L188,Q9Y3D9
HP	Abnormal cellular phenotype	HP:0025354	0.00716243	2.14494	504	87	25	4511	P62633,P28331,Q8N183,Q99757,Q14790,Q9H1K1,O00429,Q92597,Q9UBX3,Q9H845,Q70J99,A1L188,P04062,Q15833,O60934,Q92643,Q6PCD5,P00813,P54132,P21964,P55789,Q8TAP9,Q9Y3D9,Q86SX6,Q96B97
HP	Abnormal cellular physiology	HP:0011017	0.0137178	1.86272	488	87	24	4511	P62633,P28331,Q8N183,Q99757,Q14790,Q9H1K1,O00429,Q92597,Q9UBX3,Q9H845,Q70J99,A1L188,P04062,Q15833,O60934,Q6PCD5,P00813,P54132,P21964,P55789,Q8TAP9,Q9Y3D9,Q86SX6,Q96B97
HP	Decreased activity of mitochondrial respiratory chain	HP:0008972	0.0488432	1.3112	86	87	9	4511	P28331,Q8N183,Q99757,Q9H1K1,Q9UBX3,Q9H845,A1L188,P55789,Q9Y3D9

### Sheet: Down IR-Fr vs DMSO BCL6-depende
source	term_name	term_id	adjusted_p_value	negative_log10_of_adjusted_p_value	term_size	query_size	intersection_size	effective_domain_size	intersections
GO:MF	single-stranded DNA binding	GO:0003697	0.000468662	3.32914	121	211	10	18679	Q96AE4,P62633,P54725,P29558,Q92541,Q9BQ15,P54132,Q96B01,P54727,Q8NFH5
GO:BP	cellular response to DNA damage stimulus	GO:0006974	0.0147495	1.83122	894	202	26	18123	Q9NRR5,P54725,P41208,O96028,P18858,Q9UNS1,Q9NXX6,P41226,Q92597,Q9H0Z9,Q14653,Q6P6C2,Q96E14,Q9BXT5,Q9BVW5,O60934,Q14686,Q9BQ15,Q6PCD5,Q92934,P54132,Q96B01,P54727,O60306,O75792,Q8WTS6
GO:BP	positive regulation of gene silencing by miRNA	GO:2000637	0.0261203	1.58302	28	202	5	18123	Q9UPQ9,Q8TB72,Q14671,Q96IF1,Q02750
GO:BP	positive regulation of posttranscriptional gene silencing	GO:0060148	0.0312775	1.50477	29	202	5	18123	Q9UPQ9,Q8TB72,Q14671,Q96IF1,Q02750
GO:CC	P-body	GO:0000932	0.0317882	1.49773	93	210	7	18964	Q5T6F2,Q9UPQ9,Q8NDV7,Q9NPI6,Q14671,Q9Y4Z0,Q96IF1
REAC	DNA Repair	REAC:R-HSA-73894	0.0234003	1.63078	329	133	14	10622	P54725,P41208,O96028,P18858,Q9UNS1,P41226,Q6P6C2,Q96E14,Q9BVW5,O60934,P54132,Q96B01,P54727,O60306
MIRNA	hsa-miR-6733-3p	MIRNA:hsa-miR-6733-3p	0.00237714	2.62395	67	203	8	14823	Q8N0Y7,P10321,Q93052,P28290,Q8IXQ3,P04062,Q9UL63,Q9Y3D9
MIRNA	hsa-miR-152-3p	MIRNA:hsa-miR-152-3p	0.0410216	1.38699	157	203	10	14823	P10321,Q01804,Q9UPQ9,Q8NDV7,Q96B23,Q92597,Q9H0Z9,O14662,Q8NI22,Q86SX6
HPA	kidney; cells in glomeruli[High]	HPA:0270353	0.0222521	1.65263	764	168	26	10877	Q96AE4,Q96E39,Q12962,Q15434,Q9BZK7,Q8TBA6,P78332,Q9H1K1,O00268,Q9UBX3,Q99081,Q6P6C2,Q16513,Q49AR2,Q9GZV5,Q96CB8,Q6IN85,Q9NWT1,Q14686,Q14789,Q92989,P54132,Q8NFW8,P54727,C9JLW8,P18859
HPA	testis; cells in seminiferous ducts[High]	HPA:0570743	0.0322544	1.49141	827	168	27	10877	O75410,Q9H0B6,P54725,O43504,P18858,P40616,Q96BR5,Q9H1K1,P41226,Q92597,Q14653,Q92541,Q99081,Q6P6C2,Q9GZV5,Q96CB8,Q8IWZ8,Q6IN85,Q12872,Q9H0L4,Q8N6N3,P55789,Q8WW33,Q96S44,Q9H3Q1,Q86SX6,Q96CW6
HP	Abnormal cellular phenotype	HP:0025354	0.00363649	2.43932	504	64	21	4511	P62633,P28331,Q8N183,Q99757,Q14790,Q9H1K1,O00429,Q92597,Q9UBX3,Q9H845,P04062,O60934,Q92643,Q6PCD5,P54132,P21964,P55789,Q8TAP9,Q9Y3D9,Q86SX6,Q96B97
HP	Decreased activity of mitochondrial complex I	HP:0011923	0.006737	2.17153	50	64	7	4511	P28331,Q8N183,Q99757,Q9H1K1,Q9UBX3,Q9H845,Q9Y3D9
HP	Abnormal cellular physiology	HP:0011017	0.00887194	2.05198	488	64	20	4511	P62633,P28331,Q8N183,Q99757,Q14790,Q9H1K1,O00429,Q92597,Q9UBX3,Q9H845,P04062,O60934,Q6PCD5,P54132,P21964,P55789,Q8TAP9,Q9Y3D9,Q86SX6,Q96B97
HP	Decreased activity of mitochondrial respiratory chain	HP:0008972	0.0306705	1.51328	86	64	8	4511	P28331,Q8N183,Q99757,Q9H1K1,Q9UBX3,Q9H845,P55789,Q9Y3D9
HP	Abnormal activity of mitochondrial respiratory chain	HP:0011922	0.0334017	1.47623	87	64	8	4511	P28331,Q8N183,Q99757,Q9H1K1,Q9UBX3,Q9H845,P55789,Q9Y3D9

### Sheet: Up IR-Ac vs DMSO all proteins
source	term_name	term_id	adjusted_p_value	negative_log10_of_adjusted_p_value	term_size	query_size	intersection_size	effective_domain_size	intersections
GO:MF	protein transporter activity	GO:0140318	0.0183897	1.73542	30	397	6	18679	P61619,Q9NS69,O96008,Q9UGP8,Q5SRD1,Q9HD20
GO:MF	protein transmembrane transporter activity	GO:0008320	0.0444265	1.35236	22	397	5	18679	P61619,Q9NS69,O96008,Q9UGP8,Q5SRD1
GO:BP	mitochondrion organization	GO:0007005	0.000592102	3.2276	565	391	33	18123	P12235,P62714,P36776,Q9NS69,O96008,O60313,O75146,P31749,Q10713,Q13015,O00217,P63098,Q96CV9,Q9Y6M9,P04637,P17152,Q9UBN7,Q9NX18,Q5SRD1,P51970,Q8IWA4,Q9UH62,Q7L592,Q9Y3I1,P52630,Q8N5G0,Q9P0J0,Q9Y2R0,Q13625,Q9BSH4,P49916,Q562E7,P56556
GO:BP	macroautophagy	GO:0016236	0.000858953	3.06603	337	391	24	18123	P12235,P13473,Q9NS69,O96008,O94874,P31749,Q96GC9,Q96CV9,O43633,P04637,Q9UBN7,Q8IWA4,O15270,Q9Y3E7,Q9BRG1,P48426,Q9GZZ9,O14681,Q5BJD5,Q99570,P54619,Q562E7,P42336,P08754
GO:BP	cellular component disassembly	GO:0022411	0.000954291	3.02032	577	391	33	18123	P12235,P13473,P62330,O75122,Q15555,O94874,Q12824,P82932,Q13190,O95067,P16333,Q96GC9,Q96CV9,O43633,P04637,P40121,Q9UBN7,Q9HD33,P46199,Q9Y3E7,Q969S9,Q9Y3I1,Q8TDZ2,Q9Y2C4,Q9GZZ9,Q9NX20,Q9UEY8,P01024,P42336,P47755,Q12929,O75844,P06493
GO:BP	protein quality control for misfolded or incompletely synthesized proteins	GO:0006515	0.00534039	2.27243	29	391	7	18123	P36776,O14656,Q9UBN7,Q86WA8,Q9BUN8,Q9C0D3,Q96IV0
GO:BP	protein localization to organelle	GO:0033365	0.00731407	2.13584	974	391	44	18123	P13473,P62330,P61619,O14965,Q9NS69,O96008,Q12959,Q16539,Q15555,P31749,Q10713,Q13190,P06400,P63098,Q9UGP8,Q96CV9,Q9Y6A9,P04637,Q9BZF1,P32455,O14656,Q99567,Q7L5D6,Q86WA8,Q5SRD1,Q9UNL2,Q6VY07,O43264,Q15554,Q9BRG1,Q9Y3I1,Q9P0J0,Q15648,Q9NYZ3,Q8TD16,Q7Z4Q2,Q9NR77,O94901,Q13625,Q99570,Q5T8D3,P62244,P06493,P15927
GO:BP	process utilizing autophagic mechanism	GO:0061919	0.0141277	1.84993	564	391	30	18123	P12235,P13473,Q9NS69,O96008,Q9NNW5,O94874,P31749,Q96GC9,Q92995,Q96CV9,O43633,P04637,Q9UBN7,Q8IWA4,O15270,Q9Y3E7,O00443,Q9BRG1,Q9Y3I1,P48426,Q9GZZ9,O14681,Q5BJD5,Q99570,P54619,Q5T8D3,Q562E7,P42336,P08754,O75844
GO:BP	autophagy	GO:0006914	0.0141277	1.84993	564	391	30	18123	P12235,P13473,Q9NS69,O96008,Q9NNW5,O94874,P31749,Q96GC9,Q92995,Q96CV9,O43633,P04637,Q9UBN7,Q8IWA4,O15270,Q9Y3E7,O00443,Q9BRG1,Q9Y3I1,P48426,Q9GZZ9,O14681,Q5BJD5,Q99570,P54619,Q5T8D3,Q562E7,P42336,P08754,O75844
GO:BP	mitotic nuclear division	GO:0140014	0.0168921	1.77232	346	391	22	18123	Q9H0H5,O43663,Q15645,O14965,O75122,O95067,P06400,O43633,Q13257,Q6ZVM7,Q14739,Q66LE6,Q9Y3E7,O43264,Q96EE3,Q9BZD4,O15013,Q9UJX2,P49454,Q12929,Q14004,P06493
GO:BP	cell division	GO:0051301	0.017737	1.75112	630	391	32	18123	P84077,Q9H0H5,O43663,P62330,O14965,O75122,Q15555,O95067,P06400,O14578,Q9P0V9,O43633,Q13257,Q66LE6,Q53EZ4,O15182,P20248,Q9Y3E7,O43264,Q96EE3,Q9BZD4,Q7Z7K6,Q12768,Q9UJX2,P49454,Q96N67,Q99570,P49916,P08754,Q01860,Q14004,P06493
GO:BP	GTP metabolic process	GO:0046039	0.0303562	1.51775	25	391	6	18123	O60313,O00178,Q9UIJ7,Q8IWA4,Q13232,P08754
GO:BP	ribose phosphate metabolic process	GO:0019693	0.0333426	1.477	444	391	25	18123	P11908,Q14558,O75746,P08237,P49902,Q12959,Q9Y305,O60313,O00178,Q9NX62,O00767,Q99567,Q9UIJ7,Q86UL3,Q8IWA4,Q96EE3,Q96CM8,Q13232,P50583,Q00013,P49247,Q9NYP7,P54619,P08754,Q9BW91
GO:CC	transferase complex	GO:1990234	2.60862e-07	6.58359	795	391	45	18964	P11908,Q14558,Q9H7D7,Q9UKV5,Q14CX7,P08237,Q96ME1,O60762,O95067,P06400,Q96T37,O15514,P04637,Q14181,P49356,Q93034,Q9UBU8,Q15014,O15270,P20248,P49643,O00443,Q9Y3I1,Q9BUN8,Q9C0D3,Q15291,Q15648,Q69YN4,Q93100,O95155,Q13888,Q9UJX2,P49005,P61599,Q13309,Q99570,P54619,Q3B726,P62699,P42336,Q9NS91,Q14004,Q9NXV2,Q5T200,P06493
GO:CC	intracellular protein-containing complex	GO:0140535	8.11398e-06	5.09077	768	391	41	18964	P62714,Q9H7D7,P22694,Q9UKV5,Q14CX7,Q96ME1,P35869,O60762,Q13557,Q13555,P63098,O15514,P04637,Q14181,Q93034,Q66LE6,Q9UBU8,Q15014,P49643,Q9Y3I1,O60573,Q9BUN8,Q9H9T3,O95163,Q9C0D3,Q15648,Q15257,O95155,Q13888,Q9UJX2,P49005,P61599,Q13309,P54619,Q3B726,P62699,Q14185,P19838,Q9NS91,P48556,Q9NXV2
GO:CC	mitochondrial matrix	GO:0005759	8.69331e-05	4.06082	482	391	29	18964	P36776,Q9Y305,P82932,Q10713,P23368,Q9NUJ1,O00217,Q16762,Q16836,P04637,Q9NX18,Q9UIJ7,Q96C36,Q9HD33,Q969S9,Q7L592,O15382,Q9H2U2,Q96CM8,P21953,P50583,Q9NX20,Q9Y2Z4,Q96Q11,Q02252,Q9Y2Q3,Q6UB35,Q9BW91,P06493
GO:CC	integral component of organelle membrane	GO:0031301	0.0001761	3.75424	389	391	25	18964	P12235,ENSG00000234745,P13473,P61619,Q9UKV5,O96008,Q12797,O00767,Q9Y6A9,Q9UM00,P17152,Q9HCU5,Q8TCT8,Q14739,Q5SRD1,Q8IWA4,Q9UH62,Q03518,Q9BUN8,Q9Y2R0,Q8IWT6,O94901,Q03519,Q9NYP7,O75844
GO:CC	intrinsic component of organelle membrane	GO:0031300	0.000203565	3.6913	419	391	26	18964	P12235,ENSG00000234745,P13473,P61619,Q9UKV5,O96008,P20337,Q12797,O00767,Q9Y6A9,Q9UM00,P17152,Q9HCU5,Q8TCT8,Q14739,Q5SRD1,Q8IWA4,Q9UH62,Q03518,Q9BUN8,Q9Y2R0,Q8IWT6,O94901,Q03519,Q9NYP7,O75844
GO:CC	transferase complex, transferring phosphorus-containing groups	GO:0061695	0.000217821	3.6619	266	391	20	18964	P11908,Q14558,P08237,O95067,P06400,O15514,P04637,Q14181,P20248,P49643,O00443,Q93100,Q13888,P49005,Q99570,P54619,Q3B726,P42336,Q14004,P06493
GO:CC	integral component of endoplasmic reticulum membrane	GO:0030176	0.00195315	2.70926	161	391	14	18964	ENSG00000234745,P61619,Q9UKV5,Q12797,O00767,Q9Y6A9,Q9UM00,Q9HCU5,Q8TCT8,Q03518,Q9BUN8,Q03519,Q9NYP7,O75844
GO:CC	intrinsic component of endoplasmic reticulum membrane	GO:0031227	0.0034141	2.46672	169	391	14	18964	ENSG00000234745,P61619,Q9UKV5,Q12797,O00767,Q9Y6A9,Q9UM00,Q9HCU5,Q8TCT8,Q03518,Q9BUN8,Q03519,Q9NYP7,O75844
GO:CC	nuclear envelope	GO:0005635	0.00515298	2.28794	471	391	25	18964	Q9UBU9,Q6P9B9,Q6NUM9,Q96T37,O43633,Q13257,Q9BZF1,O14880,O14656,Q8N201,Q99567,Q14739,O15182,Q96EE3,Q7Z7K6,Q8TD16,O14681,Q9H1E5,Q99735,O94901,P49454,Q5BJF2,O75844,Q9BW91,P49903
GO:CC	midbody	GO:0030496	0.0188173	1.72544	197	391	14	18964	Q9H0H5,O43663,P62330,O14965,P40121,Q53EZ4,Q9Y3S2,Q9Y3E7,Q8TDZ2,Q7Z7K6,P49454,P62699,P08754,P06493
GO:CC	endoplasmic reticulum protein-containing complex	GO:0140534	0.0212241	1.67317	128	391	11	18964	P61619,Q9UKV5,Q9UGP8,A2RRP1,Q9Y6A9,O15270,O43264,Q03518,Q9BUN8,Q8IXB1,Q03519
GO:CC	organelle inner membrane	GO:0019866	0.036928	1.43264	564	391	26	18964	P12235,Q02978,O75746,O96008,O60313,P82932,Q10713,Q96BW9,O00217,P23786,Q9Y6M9,P17152,Q14739,Q9HD33,Q5SRD1,Q9UDW1,P51970,Q8N5G0,Q9P0J0,Q9Y2R0,Q9Y2C4,Q9NX20,Q9H1E5,O94901,P56556,O75844
GO:CC	oxidoreductase complex	GO:1990204	0.038001	1.4202	114	391	10	18964	P00387,O00217,Q9Y6M9,Q9UDW1,P51970,Q9P0J0,P21953,Q8N335,P56556,O43169
KEGG	Progesterone-mediated oocyte maturation	KEGG:04914	0.000795569	3.09932	99	206	12	8000	P22694,O14965,Q16539,P31749,O95067,Q13257,P51812,P20248,Q9UJX2,P42336,P08754,P06493
KEGG	Diabetic cardiomyopathy	KEGG:05415	0.00173593	2.76047	203	206	17	8000	P12235,P13807,Q16539,P31749,Q13557,Q13555,O00217,P23786,Q9Y6M9,Q9UDW1,P51970,Q9P0J0,Q15257,Q15147,P19838,P42336,P56556
KEGG	Human immunodeficiency virus 1 infection	KEGG:05170	0.00968604	2.01385	210	206	16	8000	ENSG00000234745,Q9HAV0,Q16539,P31749,O95067,P63098,Q9NRW3,Q99836,Q93034,Q03518,O75843,Q03519,P19838,P42336,P08754,P06493
KEGG	Oocyte meiosis	KEGG:04114	0.0106133	1.97415	128	206	12	8000	P62714,P22694,O14965,Q16539,O95067,Q13557,Q13555,P63098,Q13257,P51812,Q9UJX2,P06493
KEGG	Epstein-Barr virus infection	KEGG:05169	0.0170974	1.76707	198	206	15	8000	ENSG00000234745,Q16539,P31749,P06400,P04637,Q99836,P20248,Q03518,P52630,Q15653,Q03519,Q13309,P19838,P42336,P48556
KEGG	Cellular senescence	KEGG:04218	0.018259	1.73852	156	206	13	8000	P12235,ENSG00000234745,Q16539,P31749,O95067,P06400,P63098,P04637,P20248,Q16254,P19838,P42336,P06493
KEGG	Sphingolipid signaling pathway	KEGG:04071	0.0233406	1.63189	119	206	11	8000	P62714,Q16539,P31749,P04637,Q66LE6,O15270,Q15147,Q96G23,P19838,P42336,P08754
KEGG	Chagas disease	KEGG:05142	0.0256594	1.59075	101	206	10	8000	P62714,Q16539,P31749,Q99836,Q66LE6,Q15147,P01024,P19838,P42336,P08754
KEGG	Glucagon signaling pathway	KEGG:04922	0.0410476	1.38671	107	206	10	8000	P22694,P13807,P08237,P31749,Q13557,Q13555,P63098,Q93100,Q15147,P54619
REAC	Cell Cycle, Mitotic	REAC:R-HSA-69278	0.00985027	2.00655	549	269	31	10622	P62714,O14965,O75122,Q96ME1,P31749,O95067,P06400,Q96CV9,O43633,Q13257,P04637,Q14181,Q99567,Q14739,Q66LE6,P20248,Q9Y3E7,O43264,P49643,Q9BRT9,Q9BZD4,Q9NYZ3,Q9BSJ2,Q16254,Q9UJX2,P49005,P49454,Q13309,P48556,P06493,P15927
REAC	Cell Cycle	REAC:R-HSA-1640170	0.0444153	1.35247	679	269	34	10622	P62714,O14965,O75122,Q96ME1,P31749,O95067,P06400,Q96CV9,O43633,O15514,Q13257,P04637,Q14181,Q99567,Q14739,Q66LE6,P20248,Q9Y3E7,O43264,Q15554,P49643,Q9BRT9,Q9BZD4,Q9NYZ3,Q9BSJ2,O94901,Q16254,Q9UJX2,P49005,P49454,Q13309,P48556,P06493,P15927
TF	Factor: Pet-1; motif: NACCGGAAGTN	TF:M11407	6.38549e-05	4.19481	774	403	41	19917	O14929,Q9H7D7,Q02978,O76071,O96008,Q96ME1,Q8WVY7,O15042,Q14232,P23786,Q96GC9,P06865,Q9P0V9,Q96P48,Q9Y3C4,Q9NX18,Q96C36,Q9HD33,Q96KA5,Q8IWA4,Q9ULJ8,Q969S9,O60573,Q92542,Q9P0J0,Q9H6V9,Q69YN4,Q93100,Q5GLZ8,Q9HD20,Q92503,Q3ZAQ7,Q9NWV4,Q5BJD5,Q8TBQ9,Q9NQX7,Q8N5C6,P08754,Q14004,P48556,O75844
TF	Factor: SAP1A; motif: NCCGGAARYN	TF:M02058	9.27468e-05	4.0327	846	403	43	19917	O14929,Q9H7D7,Q02978,O76071,O96008,Q96ME1,Q8WVY7,O15042,Q14232,P23786,Q96GC9,P06865,Q9P0V9,Q8NEW0,Q96P48,Q9Y3C4,Q9NX18,Q96C36,Q9HD33,Q96KA5,Q8IWA4,Q9ULJ8,Q969S9,O60573,Q92542,Q8N5G0,Q9P0J0,Q9H6V9,Q69YN4,Q93100,Q5GLZ8,Q9HD20,Q92503,Q3ZAQ7,Q9NWV4,Q5BJD5,Q8TBQ9,Q9NQX7,Q8N5C6,P08754,Q14004,P48556,O75844
TF	Factor: ELF2; motif: CCCGGAARYN; match class: 1	TF:M02054_1	0.00224953	2.64791	456	403	27	19917	O14929,Q02978,O96008,Q8WVY7,O15042,P06865,O14656,Q9Y3C4,Q9NX18,Q96C36,Q96KA5,Q9UNL2,Q9BRG1,Q92542,Q9H9T3,Q8N5G0,Q69YN4,Q9HD20,Q92503,Q3ZAQ7,Q5BJD5,P61599,P49247,Q8TBQ9,P79522,Q8N5C6,Q14004
TF	Factor: SAP-1; motif: ACCGGAAGTNN; match class: 1	TF:M09607_1	0.00644477	2.19079	989	403	43	19917	O96008,Q96ME1,Q8WVY7,Q9H1I8,O15042,Q14232,P06865,Q9P0V9,Q13257,P04637,Q9UM00,Q9Y3C4,Q9NX18,Q66LE6,O75352,Q969S9,O60573,P52630,Q9P1F3,Q9P0J0,Q69YN4,Q93100,Q5GLZ8,Q9BZD4,Q86YV9,Q9HD20,Q92503,Q13888,Q3ZAQ7,Q8IWT6,Q9HCP0,Q9NX20,Q9BSJ2,Q16254,Q5BJD5,Q13625,Q8TBQ9,Q99570,Q8N5C6,P08754,Q9NS91,Q14004,P48556
TF	Factor: GABP-alpha; motif: CACTTCCGG; match class: 1	TF:M04698_1	0.00986667	2.00583	583	403	30	19917	O96008,Q96ME1,Q8WVY7,O15042,Q14232,P06865,Q9P0V9,Q13257,Q9UM00,Q9Y3C4,Q9NX18,O75352,O60573,Q9P1F3,Q9P0J0,Q69YN4,Q5GLZ8,Q86YV9,Q9HD20,Q92503,Q3ZAQ7,Q8IWT6,Q9HCP0,Q9NX20,Q5BJD5,Q8TBQ9,Q8N5C6,P08754,Q14004,P48556
TF	Factor: etv3; motif: ACCGGAAGYN; match class: 1	TF:M02068_1	0.00994993	2.00218	614	403	31	19917	O14929,Q02978,O96008,Q96ME1,Q8WVY7,O15042,Q10713,P06865,Q9P0V9,Q9Y6M9,Q9Y3C4,Q9NX18,Q5SRD1,Q8IWA4,Q96EE3,O60573,Q92542,Q9HD20,Q92503,Q3ZAQ7,Q9HCP0,Q9NWV4,Q7Z4G4,Q16254,Q5BJD5,P61599,Q96Q11,Q8TBQ9,Q8N5C6,P08754,Q9NXV2
TF	Factor: Erm; motif: NRCMGGAAGTN; match class: 1	TF:M11422_1	0.0104643	1.98029	940	403	41	19917	O14929,Q15645,Q02978,O96008,Q96ME1,Q8WVY7,Q9H1I8,O15042,O60762,P31749,P06865,Q9P0V9,Q9Y6M9,Q13257,Q9Y3C4,Q8N201,Q9NX18,Q5SRD1,Q7Z4H3,Q8IWA4,P49441,Q9BRG1,O60573,Q69YN4,Q93100,Q9HD20,Q92503,Q3ZAQ7,Q9HCP0,A8MXV4,Q99735,Q16254,Q5BJD5,Q96Q11,Q8TBQ9,Q99570,Q8N5C6,P08754,Q9NS91,Q9NXV2,Q5T200
TF	Factor: ETV5; motif: NCCGGAWGYN; match class: 1	TF:M03983_1	0.0171057	1.76686	538	403	28	19917	O14929,Q02978,O96008,Q8WVY7,O15042,O60762,P06865,Q9P0V9,Q13257,Q9Y3C4,Q8N201,Q9NX18,Q5SRD1,Q8IWA4,O60573,Q8N5G0,Q69YN4,Q9HD20,Q92503,Q3ZAQ7,Q9HCP0,Q5BJD5,Q96Q11,Q8TBQ9,P79522,Q8N5C6,P08754,Q9NXV2
TF	Factor: ER81; motif: NNCCGGAAGYG; match class: 1	TF:M09913_1	0.0172223	1.76391	420	403	24	19917	O14929,O96008,Q8WVY7,O15042,Q14232,P23786,P06865,Q9Y3C4,Q9NX18,Q96KA5,Q8IWA4,Q9Y3I1,Q92542,Q8N5G0,Q9HD20,Q92503,Q3ZAQ7,Q5BJD5,P61599,Q8TBQ9,P79522,Q8N5C6,Q9NXV2,Q5T200
MIRNA	hsa-miR-155-5p	MIRNA:hsa-miR-155-5p	0.000133661	3.874	900	379	50	14823	Q9HAV0,Q15645,O14965,O76071,Q14CX7,P35573,P20337,O95487,Q16539,O94874,Q12797,P31749,Q13190,Q9NX62,Q6NUM9,O00767,P42330,Q8NEW0,Q9Y6A9,Q99836,Q9Y3C4,Q96JJ7,Q8WY22,Q53EZ4,Q86WA8,O95297,Q13112,Q9Y3E0,O60573,P10155,Q5GLZ8,Q9H9A6,Q9HD20,O75915,Q9Y547,Q9NX20,Q9UPY5,Q99735,Q9UEY8,Q8TBQ9,Q5TCZ1,Q13033,Q14185,P19838,Q6UWP7,P42336,Q9NP77,Q8IWS0,Q70UQ0,Q9NXV2

### Sheet: Up IR-Ac vs DMSO BCL6-dependent
source	term_name	term_id	adjusted_p_value	negative_log10_of_adjusted_p_value	term_size	query_size	intersection_size	effective_domain_size	intersections
GO:CC	intracellular protein-containing complex	GO:0140535	8.63206e-05	4.06389	768	204	26	18964	O15514,O95155,O95163,P04637,P19838,P35869,P48556,P54619,P61599,P62699,P62714,P63098,Q13309,Q13555,Q13557,Q13888,Q14185,Q15014,Q15257,Q3B726,Q66LE6,Q9C0D3,Q9H7D7,Q9NS91,Q9UBU8,Q9UJX2
GO:CC	transferase complex	GO:1990234	0.000167198	3.77677	795	204	26	18964	O00443,O15270,O15514,O95067,O95155,P04637,P20248,P42336,P54619,P61599,P62699,Q13309,Q13888,Q14004,Q14558,Q15014,Q15291,Q3B726,Q5T200,Q69YN4,Q96T37,Q9C0D3,Q9H7D7,Q9NS91,Q9UBU8,Q9UJX2
GO:CC	nuclear speck	GO:0016607	0.00399762	2.3982	413	204	16	18964	O14776,O15514,O95990,Q03519,Q13888,Q14004,Q14185,Q15643,Q16539,Q5T200,Q69YN4,Q8N5M1,Q969K3,Q96T37,Q9BZJ0,Q9UBU8
GO:CC	nuclear body	GO:0016604	0.00906349	2.0427	816	204	23	18964	O14776,O15514,O95990,P04637,Q03519,Q13888,Q14004,Q14185,Q15643,Q16539,Q5T200,Q69YN4,Q8N5M1,Q8WXD5,Q92797,Q969K3,Q96T37,Q9BW91,Q9BZJ0,Q9NS91,Q9NX62,Q9UBU8,Q9Y2Z4
GO:CC	mRNA editing complex	GO:0045293	0.0244492	1.61174	8	204	3	18964	Q5T200,Q69YN4,Q96T37
GO:CC	RNA N6-methyladenosine methyltransferase complex	GO:0036396	0.0244492	1.61174	8	204	3	18964	Q5T200,Q69YN4,Q96T37
KEGG	Sphingolipid signaling pathway	KEGG:04071	0.000324218	3.48916	119	106	10	8000	O15270,P04637,P08754,P19838,P31749,P42336,P62714,Q15147,Q16539,Q66LE6
KEGG	Chagas disease	KEGG:05142	0.000632552	3.1989	101	106	9	8000	P01024,P08754,P19838,P31749,P42336,P62714,Q15147,Q16539,Q66LE6
KEGG	Cellular senescence	KEGG:04218	0.00355452	2.44922	156	106	10	8000	O95067,P04637,P19838,P20248,P01889,P31749,P42336,P63098,Q16254,Q16539
KEGG	Progesterone-mediated oocyte maturation	KEGG:04914	0.00429123	2.36742	99	106	8	8000	O95067,P08754,P20248,P31749,P42336,P51812,Q16539,Q9UJX2
KEGG	Neurotrophin signaling pathway	KEGG:04722	0.0158028	1.80127	119	106	8	8000	P04637,P19838,P31749,P42336,P51812,Q13555,Q13557,Q16539
KEGG	Epstein-Barr virus infection	KEGG:05169	0.0258963	1.58676	198	106	10	8000	P04637,P19838,P20248,P01889,P31749,P42336,P48556,Q03519,Q13309,Q16539
KEGG	Oocyte meiosis	KEGG:04114	0.0261162	1.58309	128	106	8	8000	O95067,P51812,P62714,P63098,Q13555,Q13557,Q16539,Q9UJX2
KEGG	Dopaminergic synapse	KEGG:04728	0.0305818	1.51454	131	106	8	8000	P08754,P31749,P62714,Q13555,Q13557,Q15147,Q16539,Q66LE6
KEGG	Human immunodeficiency virus 1 infection	KEGG:05170	0.0414316	1.38267	210	106	10	8000	O95067,P08754,P19838,P01889,P31749,P42336,P63098,Q03519,Q16539,Q9NRW3
KEGG	Lipid and atherosclerosis	KEGG:05417	0.0480821	1.31802	214	106	10	8000	P04637,P14859,P19838,P31749,P42336,P63098,Q13555,Q13557,Q15147,Q16539
REAC	Regulation of TP53 Degradation	REAC:R-HSA-6804757	0.0263735	1.57883	36	130	5	10622	P04637,P20248,P31749,P62714,Q969K3
REAC	Regulation of TP53 Expression and Degradation	REAC:R-HSA-6806003	0.0301971	1.52003	37	130	5	10622	P04637,P20248,P31749,P62714,Q969K3
WP	Resistin as a regulator of inflammation	WP:WP4481	0.00498761	2.30211	33	91	5	7562	P19838,P31749,P42336,Q15147,Q16539
WP	Estrogen signaling pathway	WP:WP712	0.017704	1.75193	23	91	4	7562	P19838,P31749,P42336,Q16539
WP	TFs Regulate miRNAs related to cardiac hypertrophy	WP:WP1559	0.0416122	1.38078	12	91	3	7562	P19838,P31749,P63098
WP	Netrin-UNC5B signaling Pathway	WP:WP4747	0.0456254	1.34079	52	91	5	7562	P04637,P31749,P42336,Q15257,Q16539
MIRNA	hsa-miR-155-5p	MIRNA:hsa-miR-155-5p	0.00240844	2.61826	900	199	30	14823	O00767,O75915,O76071,O95297,O95487,P10155,P19838,P20337,P31749,P42336,Q12797,Q13033,Q14185,Q15645,Q16539,Q53EZ4,Q5GLZ8,Q5TCZ1,Q6NUM9,Q8IWS0,Q8TBQ9,Q8WY22,Q96JJ7,Q99735,Q9HD20,Q9NX62,Q9UEY8,Q9Y3E0,Q9Y547,Q70UQ0
HP	Abnormality of the palm	HP:0100871	0.0203359	1.69174	352	69	17	4511	P31749,P42336,P51812,Q13555,Q14739,Q15643,Q53EZ4,Q562E7,Q6DN12,Q6VY07,Q8IY17,Q96IV0,Q99567,Q9BZG8,Q9H4L7,Q9UBN7,Q9UBV7
HP	Macrocephaly	HP:0000256	0.0440281	1.35627	413	69	18	4511	O60826,P08754,P31749,P42336,P51812,Q12768,Q13555,Q14232,Q14739,Q15052,Q15147,Q15643,Q562E7,Q8IWS0,Q8TD16,Q9BZG8,Q9UBN7,Q9UBV7

### Sheet: Down IR-Ac vs DMSO all proteins
source	term_name	term_id	adjusted_p_value	negative_log10_of_adjusted_p_value	term_size	query_size	intersection_size	effective_domain_size	intersections
GO:BP	mRNA metabolic process	GO:0016071	2.8413e-05	4.54648	880	319	41	18123	P61978,P06748,P62987,P29692,Q9H0L4,Q9HCE5,O15234,Q96B26,Q9Y3Y2,P61927,Q6P6C2,Q8WUQ7,Q8TB72,Q96NC0,Q9UHI6,Q9Y312,Q7Z7F0,Q92600,Q8IWZ8,Q86W42,Q9H7N4,Q9H6E5,C9JE40,P18848,Q13769,Q92733,Q9Y5S9,Q6NZY4,Q9NWT8,Q66PJ3,P04792,Q8IYB3,Q12872,P84098,P61513,Q9NUK0,P83881,Q8NC51,P63220,Q14493,P30876
GO:BP	ribonucleoprotein complex biogenesis	GO:0022613	5.29391e-05	4.27622	473	319	28	18123	P06748,P62987,P78316,Q96B26,P61927,O60287,Q969S3,P56182,Q9UHI6,Q9Y312,Q7Z7F0,Q9Y2R4,Q9NZM5,Q9NWT1,Q8IUF8,Q9H9Y2,Q9UNQ2,A4D1E9,Q9BSC4,Q14978,Q15061,P23588,Q12872,P84098,Q9NPE3,P61513,P83881,P63220
GO:BP	ribosome biogenesis	GO:0042254	6.88935e-05	4.16182	335	319	23	18123	P06748,P62987,P78316,Q96B26,P61927,O60287,Q969S3,P56182,Q9Y2R4,Q9NZM5,Q9NWT1,Q8IUF8,Q9H9Y2,Q9UNQ2,A4D1E9,Q9BSC4,Q14978,Q15061,P84098,Q9NPE3,P61513,P83881,P63220
GO:BP	mRNA processing	GO:0006397	0.00204338	2.68965	532	319	27	18123	P61978,P06748,Q9H0L4,Q9HCE5,O15234,Q9Y3Y2,Q6P6C2,Q8WUQ7,Q96NC0,Q9UHI6,Q9Y312,Q7Z7F0,Q8IWZ8,Q86W42,Q9H7N4,Q9H6E5,Q13769,Q92733,Q9Y5S9,Q6NZY4,Q9NWT8,Q66PJ3,Q8IYB3,Q12872,Q9NUK0,Q14493,P30876
GO:BP	rRNA processing	GO:0006364	0.00263322	2.57951	265	319	18	18123	P62987,P78316,Q96B26,P61927,O60287,P56182,Q9Y2R4,Q9NZM5,Q9H9Y2,Q9UNQ2,Q9BSC4,Q14978,Q15061,P84098,Q9NPE3,P61513,P83881,P63220
GO:BP	rRNA metabolic process	GO:0016072	0.00447392	2.34931	275	319	18	18123	P62987,P78316,Q96B26,P61927,O60287,P56182,Q9Y2R4,Q9NZM5,Q9H9Y2,Q9UNQ2,Q9BSC4,Q14978,Q15061,P84098,Q9NPE3,P61513,P83881,P63220
GO:BP	RNA export from nucleus	GO:0006405	0.00680161	2.16739	129	319	12	18123	P06748,Q9UMR2,O15234,Q9Y3Y2,Q6P6C2,Q86W42,Q13769,Q9Y5S9,Q9HAV4,Q8IYB3,P78406,Q14493
GO:BP	RNA transport	GO:0050658	0.0105487	1.9768	183	319	14	18123	P06748,Q9UMR2,O15234,Q99700,P41208,Q9Y3Y2,Q6P6C2,Q86W42,Q13769,Q9Y5S9,Q9HAV4,Q8IYB3,P78406,Q14493
GO:BP	nucleic acid transport	GO:0050657	0.0105487	1.9768	183	319	14	18123	P06748,Q9UMR2,O15234,Q99700,P41208,Q9Y3Y2,Q6P6C2,Q86W42,Q13769,Q9Y5S9,Q9HAV4,Q8IYB3,P78406,Q14493
GO:BP	establishment of RNA localization	GO:0051236	0.0127409	1.8948	186	319	14	18123	P06748,Q9UMR2,O15234,Q99700,P41208,Q9Y3Y2,Q6P6C2,Q86W42,Q13769,Q9Y5S9,Q9HAV4,Q8IYB3,P78406,Q14493
GO:BP	RNA localization	GO:0006403	0.0220218	1.65715	222	319	15	18123	P06748,Q9UMR2,O15234,Q99700,P41208,Q9Y3Y2,Q6P6C2,Q86W42,Q13769,Q9Y5S9,Q9HAV4,Q8IYB3,Q9NPE3,P78406,Q14493
GO:BP	ncRNA processing	GO:0034470	0.0262722	1.5805	439	319	22	18123	P62987,P78316,Q96B26,P61927,O60287,P56182,Q96CB8,Q9Y2R4,Q9NZM5,Q9H6E5,Q9H9Y2,Q9UNQ2,Q6NZY4,Q99575,Q9BSC4,Q14978,Q15061,P84098,Q9NPE3,P61513,P83881,P63220
GO:BP	protein-containing complex localization	GO:0031503	0.0352888	1.45236	289	319	17	18123	P06748,Q9UMR2,O15234,O95295,Q9Y3Y2,P49757,Q6P6C2,Q8NBU5,Q86W42,Q13769,Q8WYA0,Q9Y5S9,Q8IYB3,P57105,O14617,P78406,Q14493
GO:BP	ribonucleoprotein complex export from nucleus	GO:0071426	0.0434603	1.36191	130	319	11	18123	P06748,Q9UMR2,O15234,Q9Y3Y2,Q6P6C2,Q86W42,Q13769,Q9Y5S9,Q8IYB3,P78406,Q14493
GO:BP	ribonucleoprotein complex localization	GO:0071166	0.0467113	1.33058	131	319	11	18123	P06748,Q9UMR2,O15234,Q9Y3Y2,Q6P6C2,Q86W42,Q13769,Q9Y5S9,Q8IYB3,P78406,Q14493
GO:CC	ribonucleoprotein complex	GO:1990904	3.57771e-08	7.44639	694	331	39	18964	P61978,P06748,P62987,Q8WUD4,O15234,Q99700,P78316,Q9BYD1,Q6XE24,Q9Y676,P61927,Q969S3,Q96DH6,Q8WUQ7,P56182,Q96NC0,Q9Y312,Q7Z7F0,Q16540,Q8IWZ8,Q9H9Y2,C9JE40,Q9Y5S9,Q6NZY4,Q15382,Q99575,Q9BSC4,Q969Q0,Q14978,Q9HAV4,Q8IYB3,P82909,P29558,P84098,Q9NPE3,P61513,P83881,P63220,Q14493
GO:CC	nucleolus	GO:0005730	9.85138e-06	5.0065	955	331	42	18964	P06748,P29692,Q9H1E3,P98082,P78316,Q96B26,Q9BXV9,Q96JP5,Q8NBT2,O96028,Q9Y3Y2,O60287,Q969S3,Q9NX04,P56182,Q15022,Q9BXS6,Q16540,Q96EY4,Q9Y2R4,Q9NZM5,Q9H6E5,Q9NWT1,Q8IUF8,Q9H9Y2,Q9UNQ2,A4D1E9,Q9Y5N6,Q6T310,P54132,Q99575,Q9BSC4,Q14978,Q9UK76,Q66PJ3,O75347,Q15061,Q63HN8,P84098,Q9NPE3,P78406,Q14493
GO:CC	nuclear speck	GO:0016607	0.00374124	2.42698	413	331	21	18964	P02545,P06748,O15234,Q9Y3Y2,Q99081,Q6P6C2,Q8WUQ7,P25440,Q86W42,Q9H6E5,Q86XI2,P18848,Q92733,Q9UQL6,Q9UNF0,Q9Y5S9,Q96T51,Q9NVH1,P80723,Q66PJ3,Q8IYB3
GO:CC	ribosome	GO:0005840	0.00884459	2.05332	247	331	15	18964	P06748,P62987,Q9BYD1,Q9Y676,P61927,Q16540,Q96EY7,Q9NWT8,P11532,Q969Q0,P82909,P84098,P61513,P83881,P63220
GO:CC	nuclear body	GO:0016604	0.0123583	1.90804	816	331	31	18964	P02545,P06748,O15234,Q9NRX4,Q9NXX6,Q9Y3Y2,Q99081,Q6P6C2,Q99496,Q8WUQ7,Q15022,P25440,Q9UHI6,Q86W42,Q9H6E5,Q86XI2,P18848,Q92733,P54132,Q9UQL6,Q9H299,Q9UNF0,Q9Y5S9,Q6NZY4,Q96T51,Q9NVH1,P80723,Q14978,Q66PJ3,Q8IYB3,Q9NPE3
GO:CC	cell-substrate junction	GO:0030055	0.0190183	1.72083	427	331	20	18964	P61978,P06748,Q05209,P98082,P62745,P49757,Q9Y2X7,Q00587,Q63HR2,Q9UNF0,P14209,P68032,P11532,P29966,Q15149,P04792,P84098,P61513,P00533,Q14847
GO:CC	ribosomal subunit	GO:0044391	0.0396346	1.40193	191	331	12	18964	P06748,P62987,Q9BYD1,Q9Y676,P61927,Q16540,Q969Q0,P82909,P84098,P61513,P83881,P63220
GO:CC	spliceosomal complex	GO:0005681	0.0416279	1.38062	192	331	12	18964	P61978,Q8WUD4,O15234,Q8WUQ7,Q96NC0,Q9Y312,Q7Z7F0,Q8IWZ8,Q9Y5S9,Q6NZY4,Q15382,Q8IYB3
GO:CC	focal adhesion	GO:0005925	0.0452558	1.34433	420	331	19	18964	P61978,P06748,Q05209,P98082,P62745,P49757,Q9Y2X7,Q00587,Q63HR2,Q9UNF0,P14209,P68032,P29966,Q15149,P04792,P84098,P61513,P00533,Q14847
KEGG	Mitophagy - animal	KEGG:04137	0.00216564	2.66441	68	141	8	8000	P62987,Q9Y4E8,Q8TC07,Q8IXI2,Q9BXM7,P18848,P08047,P05412
KEGG	RNA transport	KEGG:03013	0.0069604	2.15737	180	141	12	8000	Q9UMR2,O15234,Q9UHI6,Q86W42,Q13769,Q9Y5S9,Q05639,Q99575,Q9HAV4,Q8IYB3,P23588,P78406
REAC	Metabolism of RNA	REAC:R-HSA-8953854	6.22964e-05	4.20554	662	206	34	10622	P61978,P62987,Q9H0L4,Q9HCE5,O15234,P78316,Q96B26,Q9Y3Y2,P61927,P56182,Q9UHI6,Q92600,Q8IWZ8,Q9Y2R4,Q86W42,Q8WUA2,Q9UNQ2,Q13769,Q92733,Q9Y5S9,Q99575,Q969Q0,P04792,Q15061,Q8IYB3,P23588,P84098,Q9NPE3,P61513,P83881,P78406,P63220,Q14493,P30876
REAC	rRNA processing in the nucleus and cytosol	REAC:R-HSA-8868773	0.00958091	2.01859	193	206	14	10622	P62987,P78316,Q96B26,P61927,P56182,Q9Y2R4,Q9UNQ2,Q969Q0,Q15061,P84098,Q9NPE3,P61513,P83881,P63220
REAC	RNA Polymerase II Transcription Termination	REAC:R-HSA-73856	0.0143502	1.84314	65	206	8	10622	Q9H0L4,O15234,Q9Y3Y2,Q86W42,Q13769,Q9Y5S9,Q8IYB3,Q14493
REAC	rRNA processing	REAC:R-HSA-72312	0.0167966	1.77478	203	206	14	10622	P62987,P78316,Q96B26,P61927,P56182,Q9Y2R4,Q9UNQ2,Q969Q0,Q15061,P84098,Q9NPE3,P61513,P83881,P63220
REAC	Translation	REAC:R-HSA-72766	0.0220958	1.65569	292	206	17	10622	P62987,P29692,Q9BYD1,Q9Y676,P61927,Q16540,P43308,Q96EY7,Q9NWT8,Q05639,Q969Q0,P82909,P23588,P84098,P61513,P83881,P63220
REAC	Processing of Capped Intron-Containing Pre-mRNA	REAC:R-HSA-72203	0.0240409	1.61905	237	206	15	10622	P61978,Q9H0L4,Q9HCE5,O15234,Q9Y3Y2,Q8IWZ8,Q86W42,Q8WUA2,Q13769,Q92733,Q9Y5S9,Q8IYB3,P78406,Q14493,P30876
REAC	Eukaryotic Translation Elongation	REAC:R-HSA-156842	0.03503	1.45556	94	206	9	10622	P62987,P29692,P61927,Q05639,Q969Q0,P84098,P61513,P83881,P63220
REAC	mRNA 3'-end processing	REAC:R-HSA-72187	0.0405683	1.39181	56	206	7	10622	Q9H0L4,O15234,Q9Y3Y2,Q86W42,Q13769,Q9Y5S9,Q8IYB3
WP	Integrated Breast Cancer Pathway	WP:WP1984	0.014085	1.85124	154	135	11	7562	Q13547,Q9Y4E8,P18846,Q14790,P54132,Q92934,P08047,Q15382,P00533,P15407,P05412
TF	Factor: YY2; motif: NCCGCCATNTY; match class: 1	TF:M03925_1	0.00565092	2.24788	778	343	33	19917	P61978,P46108,Q7L4I2,O14519,Q96IK1,O00330,Q9Y676,P02794,Q70CQ2,Q9UBV8,O95785,Q96DH6,Q9NYB9,Q8IYL3,Q92600,Q15170,Q96MW1,Q8WUA2,P51854,Q9H0N5,Q9BXM7,Q96EK4,Q96DZ1,Q9P217,Q96EY7,Q13616,Q8TEA8,P07919,Q9HCN4,Q05086,Q96QR8,O14617,Q12872
TF	Factor: AhR; motif: NTNGCGTGNNN; match class: 1	TF:M00778_1	0.0266897	1.57366	408	343	21	19917	Q5T9A4,Q96JP5,Q8NBT2,Q9BRP1,P56182,P42695,Q96FN4,Q9BXT5,O95684,Q9BS18,Q96EK4,Q9UNQ2,P18848,P30260,Q9P217,Q96EY7,Q8TEA8,O75347,Q9HAV4,P23588,Q6NYC8
MIRNA	hsa-miR-615-3p	MIRNA:hsa-miR-615-3p	0.0032469	2.48853	892	322	41	14823	P02545,P61978,Q96AE4,P62987,Q8N0Y7,P06454,Q8IUE6,Q13951,Q13547,O96028,Q96BR5,Q9Y676,P85037,Q6P6C2,P20839,Q9UBV8,Q00587,Q8TB72,P56182,P25440,O94761,Q9UL15,Q8TBC3,Q7Z3T8,Q16540,Q9H6E5,P22033,P43308,Q13769,O00308,Q7L1W4,Q9Y5S9,P14209,Q969Q0,Q14978,Q15149,O14617,P61513,Q8NC51,Q96BH1,P30876
MIRNA	hsa-miR-3163	MIRNA:hsa-miR-3163	0.00380925	2.41916	339	322	22	14823	P46108,Q9H0L4,P06454,P50579,P62745,O43715,P49757,Q9P2M7,Q96DH6,Q8TF74,Q9HAS0,Q8WUR7,Q8WUA2,Q9H4L5,Q9NRY2,Q9NQS3,Q9C0E8,P05204,Q14978,Q92504,Q14135,P61513
HPA	skin 1; keratinocytes[High]	HPA:0460663	8.21598e-05	4.08534	869	257	45	10877	P02545,P61978,Q96AE4,P06748,P62987,Q5T9A4,Q9UMR2,Q7Z4V5,Q05209,Q8WUD4,P55789,Q96JP5,Q14202,Q9Y3Y2,Q8TBA6,P49757,P25208,P85037,Q6P6C2,O95785,Q8WUQ7,Q92667,Q9NP66,P29083,Q8IWZ8,Q8WUR7,Q9NZM5,A4D1E9,Q6T310,Q92733,Q9NRY2,Q6PJW8,P54132,Q9Y4C2,O60814,P61024,Q9Y5S9,P08047,Q6NZY4,Q9NWT8,P04792,O75347,Q05086,P61513,Q8NC51
HPA	caudate; glial cells[High]	HPA:0080123	0.000219726	3.65812	669	257	37	10877	P02545,P61978,Q96AE4,P06748,P62987,O43852,Q8IUE6,Q7Z4V5,O14773,Q05209,Q96JP5,Q9Y3Y2,Q8TBA6,P41226,P25208,P02794,P85037,Q99081,Q6P6C2,O95785,Q92667,Q96EV2,Q9NP66,Q6T310,P54132,Q8TBC5,Q8NDQ6,O60814,P61024,Q9C0E8,P05204,Q9Y5S9,P17066,Q9NWT8,P80723,Q92504,Q86SF2
HPA	skin 1; Langerhans[High]	HPA:0460643	0.000235338	3.62831	756	257	40	10877	P61978,P06748,P62987,Q5T9A4,Q9UMR2,Q7Z4V5,Q8WUD4,P55789,O95295,Q96JP5,Q9Y3Y2,P25208,P85037,Q6P6C2,O95785,Q8WUQ7,Q92667,P29083,Q96CB8,Q6ZSZ5,Q9NWT1,Q5VIR6,Q6T310,Q92733,Q8WXW3,Q9Y4C2,Q9UQL6,Q9NYK1,O60814,P61024,Q9C0E8,Q9Y5S9,P08047,Q6NZY4,P29966,P04792,Q05086,P61513,Q8NC51,Q14493
HPA	cerebral cortex; glial cells[High]	HPA:0100123	0.000587477	3.23101	726	257	38	10877	P02545,P61978,Q96AE4,P06748,P62987,O43852,Q8IUE6,Q7Z4V5,Q9H1E3,Q05209,Q96JP5,Q9Y3Y2,P25208,P02794,P85037,Q6P6C2,O95785,Q96DH6,Q8TC07,Q92667,Q96EV2,Q9NP66,Q9H7N4,Q86XI2,Q9NWT1,Q6T310,P54132,Q8TBC5,Q8NDQ6,O60814,P61024,Q9C0E8,Q9Y5S9,P17066,Q9NWT8,P80723,Q05086,Q9UDT6
HPA	skin 1; melanocytes[High]	HPA:0460673	0.00129327	2.88831	870	257	42	10877	P61978,Q96AE4,P06748,Q9UMR2,Q7Z4V5,Q05209,P55789,O95295,Q96JP5,Q9Y3Y2,P49757,P25208,Q9Y676,P85037,Q6P6C2,O95785,O60287,Q8WUQ7,Q9NP66,P29083,Q96CB8,Q92947,Q9NWT1,Q5VIR6,Q8IXI2,A4D1E9,Q92733,Q8WXW3,Q9Y4C2,P35914,Q8NDQ6,O60814,P61024,Q9C0E8,Q9Y5S9,P08047,Q6NZY4,Q9NWT8,P29966,P04792,Q05086,P61513
HPA	cerebellum; cells in molecular layer[High]	HPA:0090193	0.00340022	2.46849	905	257	42	10877	P02545,P61978,Q96AE4,P06748,P62987,Q8IUE6,Q7Z4V5,Q9H1E3,Q96JP5,Q14202,Q9Y3Y2,P41226,P25208,P85037,Q99081,Q6P6C2,O95785,Q8TC07,Q92667,Q96EV2,Q9NP66,P29083,Q8IWZ8,Q86XI2,Q5VIR6,P54132,Q8TBC5,Q9NY46,Q8NDQ6,O60814,P61024,Q9C0E8,Q9Y5S9,Q6NZY4,Q05639,Q96D09,Q9UK76,Q92504,Q8IYB3,Q05086,Q9UDT6,P61513
HPA	soft tissue 1; fibroblasts[High]	HPA:0500653	0.00440398	2.35615	530	257	29	10877	P02545,P61978,Q96AE4,P06748,O43852,Q9H0L4,Q9UMR2,Q7Z4V5,P55789,Q96JP5,Q9Y3Y2,P25208,P85037,Q6P6C2,O95785,O60287,Q96CB8,Q9Y5X2,Q9NWT1,P30260,Q9UQL6,Q8NDQ6,O60814,P61024,Q9C0E8,Q6NZY4,Q96AY3,Q12872,P61513
HPA	endometrium 2; cells in endometrial stroma[High]	HPA:0170253	0.00522455	2.28195	347	257	22	10877	P02545,P61978,Q96AE4,P06748,O43852,P29692,Q7Z4V5,Q8WUD4,Q14202,P25208,Q99081,Q96CB8,Q9NWT1,Q9NRY2,P54132,O60814,P61024,Q9C0E8,Q9Y5S9,P14209,O43399,Q92504
HPA	breast; myoepithelial cells[High]	HPA:0050093	0.00916666	2.03779	819	257	38	10877	P02545,P61978,Q96AE4,P06748,O43852,P29692,Q9H0L4,Q5T9A4,Q9UMR2,Q7Z4V5,P40855,Q96JP5,Q14202,Q96BR5,P49757,P25208,P85037,Q99081,Q6P6C2,O95785,O60287,Q96DH6,Q8WUQ7,Q92667,Q96CB8,Q9NWT1,Q5VIR6,Q9BXM7,P54132,Q9H299,O60814,P61024,Q9C0E8,Q6NZY4,O43399,P82909,Q05086,Q14493
HPA	spleen; cells in white pulp[High]	HPA:0530723	0.0288615	1.53968	833	257	37	10877	P61978,Q96AE4,P06748,Q5T9A4,Q9UMR2,Q7Z4V5,P55789,P40855,Q96JP5,Q14202,P25208,Q9Y676,Q32MZ4,Q9BRP1,P85037,O95785,O60287,Q9H5N1,Q92667,Q7Z7F0,P29083,Q92947,Q9BU02,Q9NWT1,Q8IXI2,Q6IQ23,Q6T310,Q8WXW3,O60814,P61024,O43399,Q96T51,P29966,P82909,Q05086,Q8NC51,Q6NYC8
HPA	skin 1; fibroblasts[High]	HPA:0460653	0.0333699	1.47664	839	257	37	10877	P61978,Q96AE4,P06748,P62987,Q5T9A4,Q7Z4V5,P55789,O95295,Q96JP5,Q9Y3Y2,P49757,P25208,Q9BRP1,P85037,Q6P6C2,O95785,O60287,Q96DH6,Q8WUQ7,Q9NP66,Q96CB8,Q9NWT1,Q5VIR6,Q8IXI2,Q8WXW3,Q9Y4C2,Q8NDQ6,O60814,P61024,Q9C0E8,Q6NZY4,P80723,P29966,Q92504,Q05086,P61513,P30876

### Sheet: Down IR-Ac vs DMSO BCL6-depende
source	term_name	term_id	adjusted_p_value	negative_log10_of_adjusted_p_value	term_size	query_size	intersection_size	effective_domain_size	intersections
GO:CC	ribonucleoprotein complex	GO:1990904	0.000117904	3.92847	694	132	19	18964	P63220,P78316,P82909,P84098,Q14493,Q14978,Q16540,Q6NZY4,Q7Z7F0,Q969Q0,Q969S3,Q96DH6,Q96NC0,Q99575,Q99700,Q9BYD1,Q9H9Y2,Q9HAV4,Q9NPE3
GO:CC	nucleolus	GO:0005730	0.0387443	1.41179	955	132	18	18964	O75347,P78316,P78406,P84098,Q14493,Q14978,Q15061,Q16540,Q63HN8,Q66PJ3,Q969S3,Q96B26,Q96EY4,Q99575,Q9H1E3,Q9H9Y2,Q9NPE3,Q9NWT1
WP	Striated Muscle Contraction Pathway	WP:WP383	0.0161507	1.79181	38	53	4	7562	P09493,P11055,P11532,P68032
